# The DND1–NANOS3 complex shapes the primordial germ cell transcriptome via a heptanucleotide sequence in mRNA 3′ UTRs

**DOI:** 10.1101/2025.09.25.678639

**Authors:** Masataka Suzawa, Chen Qiu, Ahsan H. Polash, Misaki Yamaji, Alexis A. Jacob, Wataru Horikawa, Eva M. Farroha, Murchana Barua, Xuesong Feng, Chengyu Liu, Jason G. Williams, Davide Randazzo, Vittorio Sartorelli, Eugene Valkov, Masashi Yamaji, Traci M Tanaka Hall, Markus Hafner

## Abstract

The RNA-binding proteins DND1 and NANOS3 are essential for primordial germ cell survival^1-5^. Their co-immunoprecipitation and overlapping loss-of-function phenotypes suggest joint function^6-8^, yet how they co-regulate target mRNAs remains unclear. Here, we developed Tandem PAR-CLIP and identified a DND1–NANOS3 ribonucleoprotein that specifically recognizes an AUGAAUU heptanucleotide on target mRNAs, termed the NANOS3-dependent DND1 Recognition Element (N3-DRE). mRNAs containing 3′-UTR N3-DREs are aberrantly upregulated in DND1- or NANOS3-deficient germ cells and encode key cell-cycle and epigenome regulators, such as CDK1. Genome editing showed that the N3-DRE is essential for Cdk1 repression in mouse PGCs *in vivo*. A 1.7-Å crystal structure of the ternary complex of DND1, NANOS3, and CDK1- N3-DRE RNA revealed a continuous RNA-binding surface that confers high-affinity, sequence-specific recognition. Together, these findings define the molecular and functional basis of N3-DRE-mediated mRNA regulation in germ cell development. Moreover, we provide a paradigm of two RNA-binding proteins with low (DND1) or no (NANOS3) intrinsic sequence-specificity, jointly building a high-information-content RNA sequence motif that is different from the sum of their individual preferences. Because RNA-binding protein specificities are typically studied individually^9-13^, rather than in the context of ribonucleoproteins, this type of “two-factor authorization” may be an underappreciated mechanism to protect posttranscriptional gene regulatory networks from aberrant expression of an individual ribonucleoprotein component.
