## Supplementary Table 3 for "The DND1–NANOS3 complex shapes the primordial germ cell transcriptome via a heptanucleotide sequence in mRNA 3′ UTRs"

### Sheet: Qiu_071925
m/z	z	ppm	DB Peptide 1	Peptide 1	DB Peptide 2	Peptide 2	RT	MSMS Info	Score	Score Diff	Expect	Sc 1	Exp 1	Rk 1	Sc 2	Exp 2	Rk 2	L Sc	Acc #	XLink AA 1	Intra 1	Inter 1	Decoy 1	Acc #	XLink AA 2	Intra 2	Inter 2	Decoy 2	Protein Name	Protein Name
636.961	3	-0.65	LCSFCKHNGESR	LCSFCK(+DSS)HNGESR	SER	(+DSS)-SER	26.229	11267	51.3	0	7e-14	51.3	7e-14	1	1	0.096	7	6.3	2	62	1	0	0	2	54	1	0	0	NANOS3	NANOS3
771.387	2	-0.088	AKTQDTGHR	AK(+DSS)TQDTGHR	SER	(+DSS)-SER	12.348	3781	38.1	0	9.4e-12	38.1	9.4e-12	1	2.2	0.024	3	5.2	2	139	1	0	0	2	54	1	0	0	NANOS3	NANOS3
771.387	2	-0.2	AKTQDTGHR	AK(+DSS)TQDTGHR	SER	(+DSS)-SER	12.356	3784	34	0	1.3e-10	34	1.3e-10	1	3.2	0.014	3	4.2	2	139	1	0	0	2	54	1	0	0	NANOS3	NANOS3
439.484	4	-0.17	AKTQDTGHR	AK(+DSS)TQDTGHR	NSAGKK	NSAGK(+DSS)K	7.499	1979	24.6	0	1.6e-10	24.6	1.6e-10	1	0.5	0.026	3	3.2	2	139	1	0	0	2	130	1	0	0	NANOS3	NANOS3
585.643	3	0.39	AKTQDTGHR	AK(+DSS)TQDTGHR	NSAGKK	NSAGK(+DSS)K	7.647	2045	22.2	0	2.5e-10	22.2	2.5e-10	1	-2.9	0.5	4	4.2	2	139	1	0	0	2	130	1	0	0	NANOS3	NANOS3
514.593	3	-0.56	AKTQDTGHR	AK(+DSS)TQDTGHR	SER	(+DSS)-SER	12.314	3765	29.4	0	6.2e-10	29.4	6.2e-10	1	-3.2	0.53	4	4.2	2	139	1	0	0	2	54	1	0	0	NANOS3	NANOS3
582.813	4	-0.096	AIYQSHVLKDEAGR	AIYQSHVLK(+DSS)DEAGR	NSAGKK	NSAGK(+DSS)K	26.298	11307	29.6	0	1.8e-09	29.6	1.8e-09	1	-4.8	5.9	10	2	2	77	1	0	0	2	130	1	0	0	NANOS3	NANOS3
482.06	5	-0.028	LVRPDKAKTQDTGHR	LVRPDK(+DSS)AK(Xlink:DSS1)TQDTGHR	SER	(+DSS)-SER	28.491	12448	28.9	0	1.9e-09	28.9	1.9e-09	1	-1.6	0.42	14	6.3	2	137	1	0	0	2	54	1	0	0	NANOS3	NANOS3
705.699	3	-0.53	AIYQSHVLKDEAGR	AIYQSHVLK(+DSS)DEAGR	SER	(+DSS)-SER	29.757	13205	34.3	0	7.4e-09	34.3	7.4e-09	1	-3.7	2.7	11	2.1	2	77	1	0	0	2	54	1	0	0	NANOS3	NANOS3
437.409	6	-0.23	LVRPDKAKTQDTGHR	LVRPDK(Xlink:DSS1)AK(+DSS)TQDTGHR	NSAGKK	NSAGK(+DSS)K	25.443	10793	17.8	0	9.9e-09	17.8	9.9e-09	1	-6.4	17	35	1.1	2	139	1	0	0	2	130	1	0	0	NANOS3	NANOS3
514.593	3	-0.56	AKTQDTGHR	AK(+DSS)TQDTGHR	SER	(+DSS)-SER	12.319	3766	18.2	0	1.2e-08	18.2	1.2e-08	1	-3.8	0.51	3	4.1	2	139	1	0	0	2	54	1	0	0	NANOS3	NANOS3
500.031	4	-0.13	NSAGKKLVRPDK	NSAGK(Xlink:DSS1)K(+DSS)LVRPDK	SER	(+DSS)-SER	30.412	13602	24	0	2.9e-08	24	2.9e-08	1	-1.4	0.38	12	6.3	2	131	1	0	0	2	54	1	0	0	NANOS3	NANOS3
1058.04	2	-1	AIYQSHVLKDEAGR	AIYQSHVLK(+DSS)DEAGR	SER	(+DSS)-SER	29.811	13238	33.9	0	1.1e-07	33.9	1.1e-07	1	-0.9	1.2	8	2.1	2	77	1	0	0	2	54	1	0	0	NANOS3	NANOS3
710.858	2	-1.1	SMQSKR	(+DSS)-SMQSK(Xlink:DSS1)R	SER	(+DSS)-SER	32.824	15064	26.6	0	1.5e-07	26.6	1.5e-07	1	2.2	0.047	2	2.2	1	0	1	0	0	2	54	1	0	0	DND1	NANOS3
666.373	3	0.83	NSAGKKLVRPDK	NSAGK(+DSS)K(Xlink:DSS1)LVRPDK	SER	(+DSS)-SER	30.387	13585	25.4	0	1.6e-07	25.4	1.6e-07	1	-2.7	1.5	15	4.2	2	130	1	0	0	2	54	1	0	0	NANOS3	NANOS3
460.998	4	0.25	AKTQDTGHR	AK(+DSS)TQDTGHR	AAAMAKK	AAAMAK(+DSS)K	15.061	5204	16.9	0	1.9e-07	16.9	1.9e-07	1	-3.4	0.58	5	2.1	2	139	1	0	0	1	196	1	0	0	NANOS3	DND1
439.484	4	-0.17	AKTQDTGHR	AK(+DSS)TQDTGHR	NSAGKK	NSAGK(+DSS)K	7.505	1980	16	0	2.1e-07	16	2.1e-07	1	-2.7	0.33	4	2.1	2	139	1	0	0	2	130	1	0	0	NANOS3	NANOS3
710.858	2	-1	SMQSKR	(+DSS)-SMQSK(Xlink:DSS1)R	SER	(+DSS)-SER	32.814	15058	22.4	0	1.4e-06	22.4	1.4e-06	1	1.2	0.088	2	0	1	0	1	0	0	2	54	1	0	0	DND1	NANOS3
1058.04	2	-0.94	AIYQSHVLKDEAGR	AIYQSHVLK(+DSS)DEAGR	SER	(+DSS)-SER	29.802	13233	34.1	0	1.9e-06	34.1	1.9e-06	1	1.2	0.9	3	2.1	2	77	1	0	0	2	54	1	0	0	NANOS3	NANOS3
649.309	2	-0.74	SMQSK	(+DSS)-SMQSK	SMQSK	(+DSS)-SMQSK	23.955	9920	16.6	0	7.1e-06	16.6	7.1e-06	1	16.6	7.1e-06	1	0	1	0	1	0	0	1	0	1	0	0	DND1	DND1
649.309	2	-0.74	SMQSK	(+DSS)-SMQSK	SMQSK	(+DSS)-SMQSK	23.956	9921	17.7	0	7.5e-06	17.7	7.5e-06	1	17.7	7.5e-06	1	0	1	0	1	0	0	1	0	1	0	0	DND1	DND1
477.972	4	-0.65	LCSFCKHNGESR	LCSFCK(+DSS)HNGESR	SER	(+DSS)-SER	26.175	11234	28.9	0.7	3.6e-11	28.2	6e-11	1	-1.7	0.2	7	3.3	2	62	1	0	0	2	54	1	0	0	NANOS3	NANOS3
528.314	3	-0.33	KLVRPDKAK	KLVRPDK(+DSS)AK	SER	(+DSS)-SER	17.274	6288	18.6	1.5	3.4e-06	17.1	7.8e-06	1	-3.9	1	15	3	2	137	1	0	0	2	54	1	0	0	NANOS3	NANOS3
482.061	5	0.72	LVRPDKAKTQDTGHR	LVRPDK(+DSS)AK(Xlink:DSS1)TQDTGHR	SER	(+DSS)-SER	28.508	12456	31.4	1.6	9.1e-11	29.8	2.7e-10	1	-2.2	0.61	14	5.8	2	137	1	0	0	2	54	1	0	0	NANOS3	NANOS3
435.507	4	0.098	KLVRPDKAK	K(+DSS)LVRPDK(Xlink:DSS1)AK	SER	(+DSS)-SER	29.214	12880	25.7	1.6	1.7e-09	24.1	5e-09	1	3.1	0.0074	3	9	2	131	1	0	0	2	54	1	0	0	NANOS3	NANOS3
585.643	3	0.21	AKTQDTGHR	AK(+DSS)TQDTGHR	NSAGKK	NSAGK(+DSS)K	7.495	1976	21.3	1.6	3.8e-09	19.7	1.3e-08	1	-2.2	0.21	3	5.8	2	139	1	0	0	2	130	1	0	0	NANOS3	NANOS3
663.372	4	-0.31	AIYQSHVLKDEAGR	AIYQSHVLK(+DSS)DEAGR	LVRPDKAK	LVRPDK(+DSS)AK	29.645	13139	28.9	1.6	3.9e-09	27.3	1e-08	1	-2	0.55	3	5.8	2	77	1	0	0	2	137	1	0	0	NANOS3	NANOS3
435.507	4	-0.52	KLVRPDKAK	K(+DSS)LVRPDK(Xlink:DSS1)AK	SER	(+DSS)-SER	29.209	12875	23.1	1.6	9.3e-09	21.5	2.8e-08	1	5.2	0.0018	3	9	2	131	1	0	0	2	54	1	0	0	NANOS3	NANOS3
663.372	4	-0.29	AIYQSHVLKDEAGR	AIYQSHVLK(+DSS)DEAGR	LVRPDKAK	LVRPDK(+DSS)AK	29.66	13146	27.4	1.6	1.2e-08	25.8	3.1e-08	1	-1.3	0.47	3	5.8	2	77	1	0	0	2	137	1	0	0	NANOS3	NANOS3
485.615	3	-0.93	LVRPDKAK	LVRPDK(+DSS)AK	SER	(+DSS)-SER	19.545	7473	28.2	1.6	3.5e-08	26.6	8.5e-08	1	0.5	0.16	6	8.4	2	137	1	0	0	2	54	1	0	0	NANOS3	NANOS3
815.753	3	-5.6	LCSFCKHNGESR	LCSFCK(+DSS)HNGESR+Incorrect Mono 1Da	LVRPDKAK	LVRPDK(+DSS)AK+Incorrect Mono 1Da	26.7	11549	23.9	1.6	4.5e-08	22.3	1.3e-07	1	2.2	0.086	14	3.7	2	62	1	0	0	2	137	1	0	0	NANOS3	NANOS3
554.769	2	-0.21	SMQSK	(+DSS)-SMQSK	SER	(+DSS)-SER	18.95	7127	16.2	1.6	2.1e-05	14.6	4.6e-05	1	0.5	0.05	4	5.8	1	0	1	0	0	2	54	1	0	0	DND1	NANOS3
566.801	2	-0.14	NSAGKK	NSAGK(+DSS)K	SER	(+DSS)-SER	8.952	2530	16.3	1.6	0.00013	14.7	0.00027	1	-1.6	0.44	4	5.8	2	130	1	0	0	2	54	1	0	0	NANOS3	NANOS3
461.937	3	0.42	KLVRPDK	K(+DSS)LVRPDK	SER	(+DSS)-SER	18.86	7078	18.9	1.7	1.9e-06	17.2	5.1e-06	1	-2.2	0.49	6	5.8	2	131	1	0	0	2	54	1	0	0	NANOS3	NANOS3
1042.86	3	-4.5	KYGGPPPGWVGSPPPAGSEVFIGR	K(+DSS)YGGPPPGWVGSPPPAGSEVFIGR	SMQSK	(+DSS)-SMQSK	49.052	24418	39.8	2.1	4.2e-12	37.7	1.6e-11	1	-3.8	3	3	4.2	1	41	1	0	0	1	0	1	0	0	DND1	DND1
583.064	4	-0.47	AIYQSHVLKDEAGR	AIYQSHVLK(+DSS)DEAGR+Incorrect Mono 1Da	NSAGKK	NSAGK(+DSS)K+Incorrect Mono 1Da	26.307	11312	29.1	2.1	2.3e-09	27	8.9e-09	1	-2.7	1.4	7	2.1	2	77	1	0	0	2	130	1	0	0	NANOS3	NANOS3
531.099	5	-1.5	AIYQSHVLKDEAGR	AIYQSHVLK(+DSS)DEAGR+Incorrect Mono 1Da	LVRPDKAK	LVRPDK(+DSS)AK+Incorrect Mono 1Da	29.631	13129	16.2	2.1	6.5e-07	14.1	3e-06	1	-3.8	1.2	11	4.2	2	77	1	0	0	2	137	1	0	0	NANOS3	NANOS3
531.099	5	-1	AIYQSHVLKDEAGR	AIYQSHVLK(+DSS)DEAGR+Incorrect Mono 1Da	LVRPDKAK	LVRPDK(+DSS)AK+Incorrect Mono 1Da	29.64	13134	16.4	2.1	2.9e-06	14.3	1.2e-05	1	-5.2	4.5	9	2.1	2	77	1	0	0	2	137	1	0	0	NANOS3	NANOS3
727.919	2	-0.76	LVRPDKAK	LVRPDK(+DSS)AK	SER	(+DSS)-SER	19.523	7459	24.6	2.2	1.6e-08	22.4	6.3e-08	1	5.3	0.0031	4	8.5	2	137	1	0	0	2	54	1	0	0	NANOS3	NANOS3
580.34	3	-0.014	KLVRPDKAK	K(+DSS)LVRPDK(Xlink:DSS1)AK	SER	(+DSS)-SER	29.24	12893	30.9	2.7	8.6e-08	28.2	3.2e-07	1	-2.6	0.96	14	4.8	2	131	1	0	0	2	54	1	0	0	NANOS3	NANOS3
580.34	3	-0.048	KLVRPDKAK	K(+DSS)LVRPDK(Xlink:DSS1)AK	SER	(+DSS)-SER	29.211	12878	27.8	2.7	4.1e-07	25.1	1.5e-06	1	-0.5	0.38	9	6.9	2	131	1	0	0	2	54	1	0	0	NANOS3	NANOS3
1037.93	5	-3.7	STEKCELSVDGLPPNLTR	STEK(+DSS)CELSVDGLPPNLTR	ALVEGQSHLCGEQVAVEWLKPDLKQR	ALVEGQSHLCGEQVAVEWLK(+DSS)PDLK(Xlink:DSS1)QR	59.246	29901	21.4	2.8	2e-08	15.5	2.5e-06	3	1.2	0.33	9	5.9	1	137	1	0	0	1	217	1	0	0	DND1	DND1
705.699	3	-0.74	AIYQSHVLKDEAGR	AIYQSHVLK(+DSS)DEAGR	SER	(+DSS)-SER	29.759	13208	49.5	3	2.2e-10	46.5	8.2e-10	1	-3.7	2.5	12	2	2	77	1	0	0	2	54	1	0	0	NANOS3	NANOS3
1042.86	3	-1.8	KYGGPPPGWVGSPPPAGSEVFIGR	K(+DSS)YGGPPPGWVGSPPPAGSEVFIGR	SMQSK	(+DSS)-SMQSK	47.977	23806	72.1	3.1	1.3e-18	69	7.4e-18	1	-0.7	0.88	3	7.3	1	41	1	0	0	1	0	1	0	0	DND1	DND1
776.748	3	-0.61	AIYQSHVLKDEAGR	AIYQSHVLK(+DSS)DEAGR	NSAGKK	NSAGK(+DSS)K	26.33	11327	52.5	3.1	9.4e-14	49.4	5.2e-13	1	2.5	0.1	3	5.2	2	77	1	0	0	2	130	1	0	0	NANOS3	NANOS3
884.16	3	-1.3	AIYQSHVLKDEAGR	AIYQSHVLK(+DSS)DEAGR	LVRPDKAK	LVRPDK(+DSS)AK	29.717	13181	45.7	3.1	3.2e-13	42.6	2e-12	1	-1.2	0.5	5	5.2	2	77	1	0	0	2	137	1	0	0	NANOS3	NANOS3
727.92	2	-0.2	LVRPDKAK	LVRPDK(+DSS)AK	SER	(+DSS)-SER	19.525	7461	18.2	3.1	1.9e-06	15.1	1.3e-05	1	0	0.14	4	7.4	2	137	1	0	0	2	54	1	0	0	NANOS3	NANOS3
857.464	5	-0.68	STEKCELSVDGLPPNLTR	STEK(+DSS)CELSVDGLPPNLTR+Incorrect Mono 1Da	LLPSPGPAPGQIALLKFSSHR	LLPSPGPAPGQIALLK(+DSS)FSSHR+Incorrect Mono 1Da	55.961	28184	23.1	3.2	1.9e-06	19.9	1.2e-05	2	-2.1	4.4	10	3.2	1	137	1	0	0	1	185	1	0	0	DND1	DND1
554.769	2	-0.21	SMQSK	(+DSS)-SMQSK	SER	(+DSS)-SER	18.944	7123	19.5	3.3	1.5e-05	16.2	6.8e-05	1	2.2	0.042	4	7.5	1	0	1	0	0	2	54	1	0	0	DND1	NANOS3
860.481	3	-0.7	AIYQSHVLKDEAGR	AIYQSHVLK(+DSS)DEAGR	KLVRPDK	K(+DSS)LVRPDK	29.726	13187	44	3.7	3.8e-12	40.3	3e-11	1	-0.1	0.26	5	7.9	2	77	1	0	0	2	131	1	0	0	NANOS3	NANOS3
618.578	4	0.26	VNPENKAALEAWVR	VNPENK(+DSS)AALEAWVR+Incorrect Mono 1Da	SMQSKR	(+DSS)-SMQSKR+Incorrect Mono 1Da	40.731	19689	26.4	4.2	3.1e-09	22.2	5.7e-08	1	-2.8	1.9	6	4.2	1	19	1	0	0	1	0	1	0	0	DND1	DND1
618.578	4	0.26	VNPENKAALEAWVR	VNPENK(+DSS)AALEAWVR+Incorrect Mono 1Da	SMQSKR	(+DSS)-SMQSKR+Incorrect Mono 1Da	40.733	19692	21.3	4.2	1.2e-07	17.1	2e-06	1	-3.2	1.8	6	4.2	1	19	1	0	0	1	0	1	0	0	DND1	DND1
876.126	3	-0.46	VNPENKAALEAWVR	VNPENK(+DSS)AALEAWVR	SMQSKR	(+DSS)-SMQSK(Xlink:DSS1)R	51.367	25473	43.3	4.7	1.7e-11	38.6	2.4e-10	1	5.3	0.033	4	12.1	1	19	1	0	0	1	0	1	0	0	DND1	DND1
437.466	4	-0.25	AKTQDTGHR	AK(+DSS)TQDTGHR	SMQSK	(+DSS)-SM(Oxidation)QSK	11.274	3293	20.8	4.7	2e-09	16.1	1.1e-07	1	1.1	0.035	3	6.9	2	139	1	0	0	1	0	1	0	0	NANOS3	DND1
521.95	3	1.3	AAAMAKK	AAAMAK(+DSS)K	SMQSKR	SMQSK(+DSS)R	18.761	7026	23.3	4.7	8.3e-09	18.6	2e-07	1	3	0.0076	3	8.9	1	196	1	0	0	1	4	1	0	0	DND1	DND1
1157.6	2	-1.3	VNPENKAALEAWVR	VNPENK(+DSS)AALEAWVR	SMQSK	(+DSS)-SMQSK	46.337	22870	34	4.7	3.4e-08	29.3	3.4e-07	1	3	0.12	3	8.9	1	19	1	0	0	1	0	1	0	0	DND1	DND1
817.826	5	-1.7	ALVEGQSHLCGEQVAVEWLKPDLKQR	ALVEGQSHLCGEQVAVEWLKPDLK(+DSS)QR+Incorrect Mono 1Da	AKTQDTGHR	AK(+DSS)TQDTGHR+Incorrect Mono 1Da	41.689	20261	24.8	5.1	5.2e-09	19.7	2.1e-07	1	1.4	0.12	20	6.2	1	221	1	0	0	2	139	1	0	0	DND1	NANOS3
1258.14	4	-4.7	STEKCELSVDGLPPNLTR	STEK(+DSS)CELSVDGLPPNLTR	ALVEGQSHLCGEQVAVEWLKPDLKQR	ALVEGQSHLCGEQVAVEWLKPDLK(+DSS)QR	52.871	26357	32.2	5.4	1.2e-11	26.8	7e-10	2	-0.4	0.66	7	5.4	1	137	1	0	0	1	221	1	0	0	DND1	DND1
457.24	6	-0.76	AKTQDTGHR	AK(+DSS)TQDTGHR+Incorrect Mono 1Da	AIYQSHVLKDEAGR	AIYQSHVLK(+DSS)DEAGR+Incorrect Mono 1Da	25.615	10893	21.6	5.6	2.1e-07	16	7.8e-06	2	-2.4	1.1	13	5.6	2	139	1	0	0	2	77	1	0	0	NANOS3	NANOS3
442.751	6	-0.65	AIYQSHVLKDEAGR	AIYQSHVLK(+DSS)DEAGR+Incorrect Mono 1Da	LVRPDKAK	LVRPDK(+DSS)AK+Incorrect Mono 1Da	29.664	13150	15.2	5.6	3e-06	9.6	0.00014	1	-2.4	0.57	6	5.6	2	77	1	0	0	2	137	1	0	0	NANOS3	NANOS3
529.776	4	-1.1	AIYQSHVLKDEAGR	AIYQSHVLK(+DSS)DEAGR+Incorrect Mono 1Da	SER	(+DSS)-SER+Incorrect Mono 1Da	29.769	13214	31.9	5.7	6.8e-09	26.2	1.6e-07	1	-3.8	2.2	5	4.2	2	77	1	0	0	2	54	1	0	0	NANOS3	NANOS3
442.751	6	-1.3	AIYQSHVLKDEAGR	AIYQSHVLK(+DSS)DEAGR+Incorrect Mono 1Da	LVRPDKAK	LVRPDK(+DSS)AK+Incorrect Mono 1Da	29.675	13157	22.2	5.8	1.5e-06	16.4	3.2e-05	1	-2.1	0.63	6	5.8	2	77	1	0	0	2	137	1	0	0	NANOS3	NANOS3
1042.86	3	-0.66	KYGGPPPGWVGSPPPAGSEVFIGR	K(+DSS)YGGPPPGWVGSPPPAGSEVFIGR	SMQSK	(+DSS)-SMQSK	47.956	23793	69.1	6.2	1e-19	62.9	4.8e-18	1	3.5	0.053	3	11.5	1	41	1	0	0	1	0	1	0	0	DND1	DND1
905.646	5	-1.9	KALVEGQSHLCGEQVAVEWLKPDLK	K(+DSS)ALVEGQSHLCGEQVAVEWLKPDLK	GAGKSEPSPSCSPSMST	GAGK(+DSS)SEPSPSCSPSMST	45.226	22369	31.1	6.2	1.4e-12	24.9	2.8e-10	1	0	0.61	32	6.2	1	197	1	0	0	2	160	1	0	0	DND1	NANOS3
585.643	3	0.21	AKTQDTGHR	AK(+DSS)TQDTGHR	NSAGKK	NSAGK(+DSS)K	7.493	1975	34.6	6.2	2.4e-12	28.4	1.8e-10	1	8.9	0.00015	3	12.6	2	139	1	0	0	2	130	1	0	0	NANOS3	NANOS3
477.938	3	-0.46	AAAMAKK	AAAMAK(+DSS)K	NSAGKK	NSAGK(+DSS)K	14.284	4773	23.2	6.2	1.3e-08	17	8.1e-07	1	4.5	0.0032	2	10.4	1	196	1	0	0	2	130	1	0	0	DND1	NANOS3
556.665	3	-0.62	LVRPDKAK	LVRPDK(+DSS)AK	NSAGKK	NSAGK(+DSS)K	16.812	6027	17.9	6.2	3.9e-06	11.7	0.00014	1	11	0.00022	2	8.3	2	137	1	0	0	2	130	1	0	0	NANOS3	NANOS3
469.916	3	-0.63	AAAMAKK	AAAMAK(+DSS)K	SMQSK	(+DSS)-SMQSK	21.49	8521	17.1	6.3	8.5e-06	10.8	0.0003	1	4.7	0.0095	2	12.7	1	196	1	0	0	1	0	1	0	0	DND1	DND1
810.178	4	-1.8	KYGGPPPGWVGSPPPAGSEVFIGR	K(+DSS)YGGPPPGWVGSPPPAGSEVFIGR+Incorrect Mono 1Da	AAAMAKK	AAAMAK(+DSS)K+Incorrect Mono 1Da	43.811	21514	53.1	6.9	2e-17	46.2	2.5e-15	1	-0.4	0.39	4	6.9	1	41	1	0	0	1	196	1	0	0	DND1	DND1
860.815	3	-1.7	AIYQSHVLKDEAGR	AIYQSHVLK(+DSS)DEAGR+Incorrect Mono 1Da	KLVRPDK	K(+DSS)LVRPDK+Incorrect Mono 1Da	29.736	13192	44.3	7.3	5.9e-11	37	2.3e-09	1	-0.7	0.41	7	7.3	2	77	1	0	0	2	131	1	0	0	NANOS3	NANOS3
704.37	2	-0.19	AAAMAKK	AAAMAK(+DSS)K	SMQSK	(+DSS)-SMQSK	21.534	8548	25.3	7.5	4.3e-08	17.8	3.5e-06	1	10.7	0.00022	2	16	1	196	1	0	0	1	0	1	0	0	DND1	DND1
772.067	3	-0.21	VNPENKAALEAWVR	VNPENK(+DSS)AALEAWVR	SMQSK	(+DSS)-SMQSK	46.309	22855	51.3	7.8	3.3e-12	43.5	1.7e-10	1	9.4	0.0044	3	17.3	1	19	1	0	0	1	0	1	0	0	DND1	DND1
437.466	4	-0.25	AKTQDTGHR	AK(+DSS)TQDTGHR	SMQSK	(+DSS)-SM(Oxidation)QSK	11.273	3292	27.6	7.8	1.2e-11	19.8	6.8e-09	1	7.3	0.00018	3	14.2	2	139	1	0	0	1	0	1	0	0	NANOS3	DND1
817.826	5	-1.6	ALVEGQSHLCGEQVAVEWLKPDLKQR	ALVEGQSHLCGEQVAVEWLKPDLK(+DSS)QR+Incorrect Mono 1Da	AKTQDTGHR	AK(+DSS)TQDTGHR+Incorrect Mono 1Da	41.702	20269	25.5	7.8	9.9e-11	17.7	7.4e-08	1	2.2	0.038	17	7.8	1	221	1	0	0	2	139	1	0	0	DND1	NANOS3
521.95	3	0.56	AAAMAKK	AAAMAK(+DSS)K	SMQSKR	SMQSK(+DSS)R	18.735	7012	21.2	7.8	3.3e-08	13.4	6.6e-06	1	1.9	0.016	3	9.9	1	196	1	0	0	1	4	1	0	0	DND1	DND1
577.621	3	-0.03	AKTQDTGHR	AK(+DSS)TQDTGHR	SMQSK	(+DSS)-SMQSK	15.673	5435	37	7.9	3.9e-12	29.1	6.3e-10	1	6.2	0.0015	3	14.2	2	139	1	0	0	1	0	1	0	0	NANOS3	DND1
576.797	4	-0.38	AIYQSHVLKDEAGR	AIYQSHVLK(+DSS)DEAGR	SMQSK	(+DSS)-SMQSK	31.726	14396	27.8	7.9	1e-08	19.9	1.3e-06	1	1.9	0.08	2	7.9	2	77	1	0	0	1	0	1	0	0	NANOS3	DND1
1052.17	5	-1.2	ALVEGQSHLCGEQVAVEWLKPDLKQR	ALVEGQSHLCGEQVAVEWLKPDLK(+DSS)QR	LLPSPGPAPGQIALLKFSSHR	LLPSPGPAPGQIALLK(+DSS)FSSHR	56.025	28220	15.5	8.2	4.9e-06	6.2	0.0026	6	1.9	0.046	19	9.3	1	221	1	0	0	1	185	1	0	0	DND1	DND1
561.671	3	-0.54	AAAMAKK	AAAMAK(+DSS)K	KLVRPDK	K(+DSS)LVRPDK	20.828	8148	29.2	9	6.3e-10	20.2	1.8e-07	1	13.7	1.1e-05	3	16.4	1	196	1	0	0	2	131	1	0	0	DND1	NANOS3
502.284	4	-0.83	AKTQDTGHR	AK(+DSS)TQDTGHR	KLVRPDK	K(+DSS)LVRPDK	16.334	5754	36.9	9.3	8.2e-16	27.6	2e-12	1	10.8	2.6e-06	3	18.8	2	139	1	0	0	2	131	1	0	0	NANOS3	NANOS3
577.621	3	-0.03	AKTQDTGHR	AK(+DSS)TQDTGHR	SMQSK	(+DSS)-SMQSK	15.681	5437	39.1	9.3	5.9e-12	29.8	1.7e-09	1	8.7	0.0007	3	16.7	2	139	1	0	0	1	0	1	0	0	NANOS3	DND1
516.692	5	-0.58	AIYQSHVLKDEAGR	AIYQSHVLK(+DSS)DEAGR	KLVRPDK	K(+DSS)LVRPDK	29.697	13170	31.1	9.3	2.6e-11	21.8	2e-08	1	5.5	0.0022	2	13.5	2	77	1	0	0	2	131	1	0	0	NANOS3	NANOS3
716.403	2	0.0091	AAAMAKK	AAAMAK(+DSS)K	NSAGKK	NSAGK(+DSS)K	14.299	4782	27	9.3	3.8e-09	17.7	1.4e-06	1	12.4	4e-05	2	13.5	1	196	1	0	0	2	130	1	0	0	DND1	NANOS3
716.403	2	-0.047	AAAMAKK	AAAMAK(+DSS)K	NSAGKK	NSAGK(+DSS)K	14.306	4785	25.9	9.3	6.7e-09	16.6	2.4e-06	1	11.3	6.8e-05	2	13.5	1	196	1	0	0	2	130	1	0	0	DND1	NANOS3
661.343	2	0.56	SMQSK	(+DSS)-SMQSK	NSAGKK	NSAGK(+DSS)K	14.883	5103	25.8	9.3	3.3e-08	16.5	7.4e-06	1	13	5.7e-05	2	11.4	1	0	1	0	0	2	130	1	0	0	DND1	NANOS3
441.231	3	0.14	SMQSK	(+DSS)-SMQSK	NSAGKK	NSAGK(+DSS)K	14.869	5093	20.3	9.3	4.6e-07	11	0.00011	1	10.9	0.00012	3	9.3	1	0	1	0	0	2	130	1	0	0	DND1	NANOS3
548.486	5	-1.3	AKTQDTGHR	AK(+DSS)TQDTGHR+Incorrect Mono 1Da	AIYQSHVLKDEAGR	AIYQSHVLK(+DSS)DEAGR+Incorrect Mono 1Da	25.609	10891	22.2	9.3	4.7e-07	12.3	0.0002	10	1.9	0.12	12	9.9	2	139	1	0	0	2	77	1	0	0	NANOS3	NANOS3
548.486	5	-1.2	AKTQDTGHR	AK(+DSS)TQDTGHR+Incorrect Mono 1Da	AIYQSHVLKDEAGR	AIYQSHVLK(+DSS)DEAGR+Incorrect Mono 1Da	25.63	10904	22.2	9.3	1.3e-06	10.7	0.00088	10	3.5	0.052	11	11.5	2	139	1	0	0	2	77	1	0	0	NANOS3	NANOS3
469.916	3	-0.075	AAAMAKK	AAAMAK(+DSS)K	SMQSK	(+DSS)-SMQSK	21.481	8516	23.9	9.4	4.7e-07	14.5	7.3e-05	1	9.9	0.00086	2	17.9	1	196	1	0	0	1	0	1	0	0	DND1	DND1
669.376	3	0.19	AKTQDTGHR	AK(+DSS)TQDTGHR	KLVRPDK	K(+DSS)LVRPDK	16.378	5780	33.2	9.9	4.1e-13	23.3	7e-10	1	12.6	2.1e-06	3	18.4	2	139	1	0	0	2	131	1	0	0	NANOS3	NANOS3
524.964	3	-0.79	KLVRPDK	K(+DSS)LVRPDK	SMQSK	(+DSS)-SMQSK	22.238	8941	26.8	10	1.4e-08	16.8	6.1e-06	1	12.1	0.00011	3	15.3	2	131	1	0	0	1	0	1	0	0	NANOS3	DND1
704.37	2	-0.36	AAAMAKK	AAAMAK(+DSS)K	SMQSK	(+DSS)-SMQSK	21.535	8550	26.1	10	1.1e-07	16.1	2.3e-05	1	12.1	0.0002	2	17.4	1	196	1	0	0	1	0	1	0	0	DND1	DND1
457.24	6	-1.3	AKTQDTGHR	AK(+DSS)TQDTGHR+Incorrect Mono 1Da	AIYQSHVLKDEAGR	AIYQSHVLK(+DSS)DEAGR+Incorrect Mono 1Da	25.62	10898	26.9	10.4	2.9e-08	16.5	1.6e-05	2	3	0.055	13	10.4	2	139	1	0	0	2	77	1	0	0	NANOS3	NANOS3
433.468	4	0.83	AKTQDTGHR	AK(+DSS)TQDTGHR	SMQSK	(+DSS)-SMQSK	15.666	5432	37.7	10.9	1.3e-12	26.8	2.3e-09	1	14.3	1.2e-05	3	20.5	2	139	1	0	0	1	0	1	0	0	NANOS3	DND1
661.343	2	0.56	SMQSK	(+DSS)-SMQSK	NSAGKK	NSAGK(+DSS)K	14.894	5107	32.2	10.9	1.3e-08	21.3	3.5e-06	1	15.7	6e-05	3	13	1	0	1	0	0	2	130	1	0	0	DND1	NANOS3
573.976	3	0.2	SMQSKR	Xlink:DSS1-SMQSK(+DSS)R	AAAMAKK	AAAMAK(+DSS)K	31.95	14530	19	10.9	1.1e-07	8.1	0.00025	1	7.5	0.00039	2	10.9	1	4	1	0	0	1	196	1	0	0	DND1	DND1
842.003	2	-0.14	KLVRPDK	K(+DSS)LVRPDK	AAAMAKK	AAAMAK(+DSS)K	20.815	8139	31.4	10.9	1.2e-05	20.5	0.00045	1	15.2	0.0026	3	13	2	131	1	0	0	1	196	1	0	0	NANOS3	DND1
834.493	2	-1.2	NSAGKK	NSAGK(+DSS)K	LVRPDKAK	LVRPDK(+DSS)AK	16.833	6037	30.1	11	2.5e-08	16.5	2.6e-05	3	14.6	6.8e-05	4	19.9	2	130	1	0	0	2	137	1	0	0	NANOS3	NANOS3
441.231	3	0.14	NSAGKK	NSAGK(+DSS)K	SMQSK	(+DSS)-SMQSK	14.875	5099	26.6	11	2.9e-08	15.6	1.5e-05	1	12.6	8e-05	2	20.6	2	130	1	0	0	1	0	1	0	0	NANOS3	DND1
561.671	3	-0.65	AAAMAKK	AAAMAK(+DSS)K	KLVRPDK	K(+DSS)LVRPDK	20.816	8141	33.8	11.5	1.8e-10	22.3	1.6e-07	1	18.3	1.7e-06	2	18.9	1	196	1	0	0	2	131	1	0	0	DND1	NANOS3
573.976	3	-0.72	AAAMAKK	AAAMAK(+DSS)K	SMQSKR	Xlink:DSS1-SMQSK(+DSS)R	31.902	14502	26	11.5	1.2e-09	14.5	3.5e-06	1	8.9	0.00017	2	16.8	1	196	1	0	0	1	4	1	0	0	DND1	DND1
433.468	4	0.83	AKTQDTGHR	AK(+DSS)TQDTGHR	SMQSK	(+DSS)-SMQSK	15.661	5431	36.1	11.6	3.6e-13	24.5	1.3e-09	1	11	1.9e-05	3	19	2	139	1	0	0	1	0	1	0	0	NANOS3	DND1
1157.6	2	-1.3	VNPENKAALEAWVR	VNPENK(+DSS)AALEAWVR	SMQSK	(+DSS)-SMQSK	46.329	22866	48.5	12.1	1.6e-11	36.4	6.7e-09	1	10.4	0.0031	3	14.2	1	19	1	0	0	1	0	1	0	0	DND1	DND1
672.343	5	-9	NSAGKKLVRPDK	NSAGK(Xlink:DSS2)K(+DSS)LVRPDK	SERLCSFCKHNGESR	(+DSS)-SERLCSFCKHNGESR	30.548	13683	21.2	12.1	1.5e-07	8.4	0.0013	13	7.2	0.0031	15	12.8	2	131	1	0	0	2	54	1	0	0	NANOS3	NANOS3
791.74	3	-5.1	LCSFCKHNGESR	LCSFCK(+DSS)HNGESR	KLVRPDK	K(+DSS)LVRPDK	26.386	11362	30.5	12.4	2e-10	18.1	9.3e-07	1	9.5	0.00033	3	16.6	2	62	1	0	0	2	131	1	0	0	NANOS3	NANOS3
672.343	5	-8.3	SERLCSFCKHNGESR	SERLCSFCK(+DSS)HNGESR	NSAGKKLVRPDK	NSAGK(Xlink:DSS2)K(+DSS)LVRPDK	30.458	13627	19.2	12.4	2.3e-07	6.8	0.0022	1	6.1	0.0038	13	12.4	2	62	1	0	0	2	131	1	0	0	NANOS3	NANOS3
524.69	5	-0.61	AKTQDTGHR	AK(+DSS)TQDTGHR	NSAGKKLVRPDK	NSAGK(+DSS)K(Xlink:DSS1)LVRPDK	25.697	10942	25.4	12.5	2.3e-12	12.9	3.2e-07	1	9.9	5.5e-06	6	12.5	2	139	1	0	0	2	130	1	0	0	NANOS3	NANOS3
877.961	2	0.2	AKTQDTGHR	AK(+DSS)TQDTGHR	NSAGKK	NSAGK(+DSS)K	7.524	1989	36.1	13	3.7e-10	23.1	5.5e-07	1	12	0.00028	4	13	2	139	1	0	0	2	130	1	0	0	NANOS3	NANOS3
475.447	5	-4.1	LCSFCKHNGESR	LCSFCK(+DSS)HNGESR	KLVRPDK	K(+DSS)LVRPDK	26.762	11586	28.3	13.1	1.6e-10	15.2	1.9e-06	1	12.7	1.2e-05	3	19.4	2	62	1	0	0	2	131	1	0	0	NANOS3	NANOS3
669.376	3	0.35	AKTQDTGHR	AK(+DSS)TQDTGHR	KLVRPDK	K(+DSS)LVRPDK	16.359	5770	41.7	13.5	9.9e-15	28.2	1.4e-10	1	16.4	5.6e-07	3	22	2	139	1	0	0	2	131	1	0	0	NANOS3	NANOS3
516.892	5	-0.97	AIYQSHVLKDEAGR	AIYQSHVLK(+DSS)DEAGR+Incorrect Mono 1Da	KLVRPDK	K(+DSS)LVRPDK+Incorrect Mono 1Da	29.692	13165	27.9	13.5	3.7e-10	14.4	4.6e-06	1	5.5	0.0023	3	13.5	2	77	1	0	0	2	131	1	0	0	NANOS3	NANOS3
645.863	4	-0.78	AIYQSHVLKDEAGR	AIYQSHVLK(+DSS)DEAGR+Incorrect Mono 1Da	KLVRPDK	K(+DSS)LVRPDK+Incorrect Mono 1Da	29.695	13168	35.3	14.1	1.5e-11	21.2	1.5e-07	1	6.1	0.0028	3	14.1	2	77	1	0	0	2	131	1	0	0	NANOS3	NANOS3
430.744	6	-0.36	AIYQSHVLKDEAGR	AIYQSHVLK(+DSS)DEAGR	KLVRPDK	K(+DSS)LVRPDK	29.693	13166	32	14.6	7.3e-11	17.4	1.3e-06	1	14	1.2e-05	2	21.9	2	77	1	0	0	2	131	1	0	0	NANOS3	NANOS3
842.003	2	-0.14	KLVRPDK	K(+DSS)LVRPDK	AAAMAKK	AAAMAK(+DSS)K	20.811	8137	31.8	14.6	2.6e-09	17.2	8.4e-06	1	16.2	1.5e-05	2	16.7	2	131	1	0	0	1	196	1	0	0	NANOS3	DND1
524.964	3	-0.35	KLVRPDK	K(+DSS)LVRPDK	SMQSK	(+DSS)-SMQSK	22.226	8934	37.3	14.7	1.7e-10	22.6	6.2e-07	1	17.9	8.6e-06	3	21.1	2	131	1	0	0	1	0	1	0	0	NANOS3	DND1
645.863	4	-0.78	AIYQSHVLKDEAGR	AIYQSHVLK(+DSS)DEAGR+Incorrect Mono 1Da	KLVRPDK	K(+DSS)LVRPDK+Incorrect Mono 1Da	29.694	13167	39.1	15.7	1.4e-11	23.4	1.7e-07	1	7.7	0.0021	3	15.7	2	77	1	0	0	2	131	1	0	0	NANOS3	NANOS3
690.819	4	-1.2	AKTQDTGHR	AK(+DSS)TQDTGHR	GAGKSEPSPSCSPSMST	GAGK(+DSS)SEPSPSCSPSMST	26.138	11209	34.5	16	3.5e-13	18.5	1e-07	1	15.8	8.6e-07	3	16	2	139	1	0	0	2	160	1	0	0	NANOS3	NANOS3
913.471	3	-1.8	AIYQSHVLKDEAGR	AIYQSHVLK(+DSS)DEAGR+Incorrect Mono 1Da	AKTQDTGHR	AK(+DSS)TQDTGHR+Incorrect Mono 1Da	25.644	10910	55.5	18.2	1.9e-12	37.3	1.2e-08	1	10.8	0.0044	3	18.2	2	77	1	0	0	2	139	1	0	0	NANOS3	NANOS3
502.534	4	-1.2	AKTQDTGHR	AK(+DSS)TQDTGHR+Incorrect Mono 1Da	KLVRPDK	K(+DSS)LVRPDK+Incorrect Mono 1Da	16.327	5751	40.2	18.8	1.3e-16	21.4	6.3e-10	1	10.8	3.7e-06	4	18.8	2	139	1	0	0	2	131	1	0	0	NANOS3	NANOS3
402.229	5	-0.65	AKTQDTGHR	AK(+DSS)TQDTGHR+Incorrect Mono 1Da	KLVRPDK	K(+DSS)LVRPDK+Incorrect Mono 1Da	16.328	5753	34.1	19.3	1.4e-13	14.8	4.1e-07	2	11.3	6.1e-06	4	19.3	2	139	1	0	0	2	131	1	0	0	NANOS3	NANOS3
685.356	4	-1	AIYQSHVLKDEAGR	AIYQSHVLK(+DSS)DEAGR+Incorrect Mono 1Da	AKTQDTGHR	AK(+DSS)TQDTGHR+Incorrect Mono 1Da	25.635	10905	38.8	20.9	6.2e-12	16.8	7.8e-06	2	14	4.7e-05	3	22	2	77	1	0	0	2	139	1	0	0	NANOS3	NANOS3
877.961	2	-0.15	AKTQDTGHR	AK(+DSS)TQDTGHR	NSAGKK	NSAGK(+DSS)K	7.55	2003	49.8	21.4	1.7e-10	28.4	2e-06	1	23.5	1.7e-05	2	23.5	2	139	1	0	0	2	130	1	0	0	NANOS3	NANOS3
691.069	4	-1.8	AKTQDTGHR	AK(+DSS)TQDTGHR+Incorrect Mono 1Da	GAGKSEPSPSCSPSMST	GAGK(+DSS)SEPSPSCSPSMST+Incorrect Mono 1Da	26.185	11239	40.5	21.7	1.3e-13	18.8	4.8e-07	2	15.4	5.1e-06	4	21.7	2	139	1	0	0	2	160	1	0	0	NANOS3	NANOS3
402.229	5	-0.6	KLVRPDK	K(+DSS)LVRPDK+Incorrect Mono 1Da	AKTQDTGHR	AK(+DSS)TQDTGHR+Incorrect Mono 1Da	16.325	5749	39.1	22.5	5.9e-13	16.6	1.2e-06	2	14.5	4.5e-06	3	22.5	2	131	1	0	0	2	139	1	0	0	NANOS3	NANOS3
