## Supplementary Table 4 for "The DND1–NANOS3 complex shapes the primordial germ cell transcriptome via a heptanucleotide sequence in mRNA 3′ UTRs"

### Sheet: Table_legend
Sheet 1	Table legend
Sheet 2	Primaers and guldeRNAs
Sheet 3	Antibodies

### Sheet: Primers and guideRNAs
Alanine substitution or deletion of DND1 and NANOS3
Name	Sequence (5' to 3')	Coments
hDND1_R88A_F	GCTCTGATGATGACTTTCTCTGGGC	Underlines sequence corresponds to the alanine substitution
hDND1_R88A_R	AAACTCGTAAAGTCTACCAACCCGT
hDND1_Y102A_F	GCCGCTCGATACTCTTCTAGACGGG	Underlines sequence corresponds to the alanine substitution
hDND1_Y102A_R	TGCGAAACCTCTGTTGAGCCCAGAG
hDND1_H189A_F	GCCCGGGCTGCTGCCATGGCCAAGA	Underlines sequence corresponds to the alanine substitution
hDND1_H189A_R	TGAGGAAAATTTAAGAAGAGCTATC
hDND1_K196A_F	GCTAAAGCCCTTGTCGAAGGACAGT	Underlines sequence corresponds to the alanine substitution
hDND1_K196A_R	GGCCATGGCAGCAGCCCGGTGTGAG
hDND1_K197A_F	GCCGCCCTTGTCGAAGGACAGTCAC	Underlines sequence corresponds to the alanine substitution
hDND1_K197A_R	CTTGGCCATGGCAGCAGCCCGGTGT
hDND1_F93A_F	GCCTCTGGGCTCAACAGAGGTTTCG	Underlines sequence corresponds to the alanine substitution
hDND1_F93A_R	AGTCATCATCAGCCGAAACTCGTAA
hDND1_del1-12_F	CGGGTAAATCCTGAGAATAAGGCCG
hDND1_del1-12_R	GTCCACGGAATTTGTACCCATTGAG
hNANOS3_H63A_F	GCTAATGGTGAATCCCGAGCTATTT	Underlines sequence corresponds to the alanine substitution
hNANOS3_H63A_R	CTTACAGAAGCTACACAGTCGTTCT
hNANOS3_K77A_F	GCTGATGAGGCTGGACGAGTCTTGT	Underlines sequence corresponds to the alanine substitution
hNANOS3_K77A_R	AAGAACGTGAGACTGATAAATAGCT
hNANOS3_Y91A_F	GCCGTATGTCCCCAATGCGGAGCTA	Underlines sequence corresponds to the alanine substitution
hNANOS3_Y91A_R	ATCCCGAAGAATGGGGCACAAGACT
hNANOS3_F108A_F	GCCTGCCCGCTTACAGGGCAAGGCT	Underlines sequence corresponds to the alanine substitution
hNANOS3_F108A_R	CCTCCGCGTGTGCGCCCGCTCCCGC
hNANOS3_del_F	GGATCCGGGAGTGGTAGCGGGTCAG
hNANOS3_del114-173_R	CCCTGTAAGCGGGCAAAACCTCCGC
hNANOS3_del135-173_R	GCGTACCAACTTCTTTCCAGCGGAG
Genotyping for CDK1 N3-DRE-mut HEK293 cells
Name	Sequence (5' to 3')	Coments
hCDK1_PAM1_N3DRE_F	GTTGAGGTTTTATGGAGATT	PCR and sequencing for the PAM1 and N3-DRE sites in the 3'UTR of human Cdk1 gene
hCDK1_PAM1_N3DRE_R	GAGATGATTTAAGCCAACTC	PCR and sequencing for the PAM1 and N3-DRE sites in the 3'UTR of human Cdk1 gene
hCDK1_PAM2_F	CTATACAACCTGGCTAAAGA	PCR and sequencing for the PAM2 sites in the 3'UTR of human Cdk1 gene
hCDK1_PAM2_R	GATCCCTCATTACACATCCA	PCR and sequencing for the PAM2 sites in the 3'UTR of human Cdk1 gene
Genotyping for CDK1 N3-DRE-mut mouse
Name	Sequence (5' to 3')	Coments
mCDK1_N3DRE_F	CACTGTCCGTAGGTGGGTTG	PCR and sequencing for the N3-DRE sites in the 3'UTR of mouse Cdk1 gene
mCDK1_N3DRE_R	TGCTGGTCGTAGGGGAAGAT	PCR and sequencing for the N3-DRE sites in the 3'UTR of mouse Cdk1 gene
Guide RNAs designed and tested
Guide RNA ID	Guide RNA target sequence (PAM in bold)
3755** (guideRNA 1)	GATCCAGCCAAACGAATTTCTGG
3756	TTGCCAGAAATTCGTTTGGCTGG
3757	GATCAAGGGCTGTCCGCAACAGG
3758	ATCAAGGGCTGTCCGCAACAGGG
3759** (guideRNA 2)	ATTCTAGCCTGTTAACGAGGAGG
3760	CACATTCTAGCCTGTTAACGAGG

### Sheet: Antibodies
Western Blot
Target	Vendor	Catalog#
EHMT2	Cell Signaling	#3306
CNOT6	Cell Signaling	#13415
α-Tubulin	Millipore Sigma	T9026
CDK1	Thermo Fisher Scientific	33-1800
HA	Thermo Fisher Scientific	71-5500
Anti-Rabbit IgG	Thermo Fisher Scientific	G-21234
Anti-Mouse IgG	Thermo Fisher Scientific	#31432
Immunofluorescence
Name	Source	Identifier
AP-2γ	Santa Cruz Biotechnology	sc-12762
CDK1	Millipore Sigma	HPA003387
FLAG (rabbit)	Cell Signaling	#2368
V5 (mouse)	Thermo Fisher Scientific	R960-25
Anti-Rabbit IgG, Alexa Fluor™ 488	Thermo Fisher Scientific	A-11008
Anti-Mouse IgG1, Alexa Fluor™ 555	Thermo Fisher Scientific	A-21127
